# aenmd: Annotating escape from nonsense-mediated decay for transcripts with protein-truncating variants

**DOI:** 10.1101/2023.03.17.533185

**Authors:** Jonathan Klonowski, Qianqian Liang, Zeynep Coban-Akdemir, Cecilia Lo, Dennis Kostka

## Abstract

DNA changes that cause premature termination codons (PTCs) represent a large fraction of clinically relevant pathogenic genomic variation. Typically, PTCs induce a transcript’s degradation by nonsense-mediated mRNA decay (NMD) and render such changes loss-of-function alleles. However, certain PTC-containing transcripts escape NMD and can exert dominant-negative or gain-of-function (DN/GOF) effects. Therefore, systematic identification of human PTC-causing variants and their susceptibility to NMD contributes to the investigation of the role of DN/GOF alleles in human disease.

Here we present aenmd, a software for annotating PTC-containing transcript-variant pairs for predicted escape from NMD. aenmd is user-friendly and self-contained. It offers functionality not currently available in other methods and is based on established and experimentally validated rules for NMD escape; the software is designed to work at scale, and to integrate seamlessly with existing analysis workflows. We applied aenmd to variants in the gnomAD, Clinvar, and GWAS catalog databases and report the prevalence of human PTC-causing variants in these databases, and the subset of these that could exert DN/GOF effects via NMD escape.

**Availability and implementation:** aenmd is implemented in the R programming language. Code is available on GitHub as an R package (github.com/kostkalab/aenmd.git), and as a containerized command-line interface (github.com/kostkalab/aenmd_cli.git).
