## supplemental tables for "aenmd: Annotating escape from nonsense-mediated decay for transcripts with protein-truncating variants"

### Sheet: ST1 gnomAD
gnomAD Database
Overall number of unique variants:	14951900
Unique variants overlaping AENMD default tx set:	7375683			Fraction PTC
	number	percentage		0.0200666
Unique PTC variants	300034	100		Fraction coding PTC
NMD triggering	151440	50.4743		0.0406788
NMD escaping canonical	92524	30.8378
NMD escaping non-canonical	50418	16.8041
Transcript dependent prediction	5652	1.88379
NMD escaping overall	148594	49.5257
PTC variant-transcript pairs	477142	100
NMD triggering	258834	54.2467
NMD escaping canonical	136991	28.7107
NMD escaping non-canonical	81317	17.0425
NMD escaping overall	218308	45.7533
Supplementary Table 1. Distribution of aenmd NMD escape annotations for gnomAD based on unique variants or variant-transcript pairs, using AENMD's default settings. See Supplimental Methods 1 for more details.

### Sheet: ST2 Clinvar
Clinvar Database
Overall number of unique variants:	1572399
Unique variants overlaping AENMD default tx set:	1035485
	number	percentage		Fraction PTC
Unique PTC variants	107171	100		0.0681576
NMD triggering	66178	61.7499		Fraction coding PTC
NMD escaping canonical	16474	15.3717		0.103498
NMD escaping non-canonical	22085	20.6073
NMD escaping overall	38559	35.9789
Transcript dependent prediction	2434	2.27114
Unique PTC benign variants	965	100
NMD triggering	340	35.2332
NMD escaping canonical	446	46.2176
NMD escaping non-canonical	168	17.4093
NMD escaping overall	614	63.6269
Transcript dependent prediction	11	1.1399
Unique PTC uncertain variants	12311	100
NMD triggering	5924	48.1196
NMD escaping canonical	4399	35.7323
NMD escaping non-canonical	1818	14.7673
NMD escaping overall	6217	50.4996
Transcript dependent prediction	170	1.38088
Unique PTC pathogenic variants	91984	100
NMD triggering	58649	63.76
NMD escaping canonical	11380	12.3717
NMD escaping non-canonical	19754	21.4755
NMD escaping overall	31134	33.8472
Transcript dependent prediction	2201	2.39281
Unique PTC other variants	1911	100
NMD triggering	1265	66.1957
NMD escaping canonical	249	13.0298
NMD escaping non-canonical	345	18.0534
NMD escaping overall	594	31.0832
Transcript dependent prediction	52	2.72109
PTC variant-transcript pairs	203462	100
NMD triggering	132585	65.1645
NMD escaping canonical	31755	15.6073
NMD escaping non-canonical	39122	19.2282
NMD escaping overall	70877	34.8355
Supplementary Table 2. Distribution of aenmd NMD escape annotations for Clinvar based on unique variants or variant-transcript pairs, using AENMD's default settings. Unique variant are further segregated by Clinsig annotation groups: benign - benign and likely benign -; uncertain - uncertain and conflicting reports -; pathogenic - likely pathogethic and pathogenic -; other - any other Clinsig ann…

### Sheet: ST3 GWAS catalog
GWAS catalog
Overall number of unique variants:	197442
Unique variants overlaping AENMD default tx set:	5703			Fraction PTC
	number	percentage		0.00128645
Unique PTC variants	254	100		Fraction coding PTC
NMD triggering	109	42.9134		0.044538
NMD escaping canonical	96	37.7953
NMD escaping non-canonical	42	16.5354
Transcript dependent prediction	7	2.75591
NMD escaping overall	145	57.0866
PTC variant-transcript pairs	437	100
NMD triggering	223	51.0297
NMD escaping canonical	150	34.3249
NMD escaping non-canonical	64	14.6453
NMD escaping overall	214	48.9703
Supplementary Table 3. Distribution of aenmd NMD escape annotations for GWAS catalog based on unique variants or variant-transcript pairs, using AENMD's default settings. See Supplimental Methods 1 for more details.

### Sheet: ST4 VEP comparison
aenmd and VEP Annotation of Clinvar - Comparison
Total number of annotations by AENMD:	203462
Total number of annotations by VEP:	77001
	number	percentage
Overlapping PTC variant-transcript pairs annotated:	75839	100
AENMD annotations:
NMD triggering	62060	81.8312
NMD escaping	13779	18.1688
VEP annotations:
NMD triggering	62384	82.2585
NMD escaping	13455	17.7415
Called NMD trigggering by both	61288	80.8133
Called NMD escaping by both	12683	16.7236
Called NMD trigggering by AENMD, not VEP	1096	1.44517
Called NMD trigggering by VEP, not AENMD	773	1.01926
Supplementary Table 4. Comparison of variant-transcript pairs annotated by both aenmd and VEP using the same ruleset and transcript set. The overlaping PTC-generating variant-transcript pairs annotated by VEP and aenmd, as well as a NMD escape calls breakdown by software. The bottom portion of the table reports concordant and discordant NMD escape annotations for the overlapping variant-transcrip…

### Sheet: ST5 VEP comoparison QC
Manually-Analyzed Set of Randomly Selected Clinvar Variant-Transcript Pairs Discordantly Annotated Between aenmd and VEP
uploaded_variation	transcript	VEP annotates as NMD escaping	aenmd annotates as NMD escaping	coding base pair distance of the variant to coding start site	within final coding exon?	within penultimate exon?	coding base pair distance of the variant to the end of the penultimate exon in the alternative transcript	within single exon?	QC Result	QC Result Description
5_42629069_G_A	ENST00000230882	FALSE	TRUE	102	FALSE	FALSE	NA	FALSE	AENMD correct,VEP inaccurate	Expected, the first base of the resultant PTC is 100 coding bases from the CSS (AENMD) but the variant itself is not <= 100bp from the CSS (VEP)
2_214809468_C_T	ENST00000613706	FALSE	TRUE	102	FALSE	FALSE	NA	FALSE	AENMD correct,VEP inaccurate	Expected, the first base of the resultant PTC is 100 coding bases from the CSS (AENMD) but the variant itself is not <= 100bp from the CSS (VEP)
9_21971038_GC_AA	ENST00000579755	FALSE	TRUE	363	TRUE	FALSE	NA	FALSE	AENMD correct, VEP incorrect	Expected, contained within the final exon.
7_19116903_G_GAGGGCAGCGTGGGGATGATCT	ENST00000242261	FALSE	TRUE	418	TRUE	FALSE	NA	FALSE	AENMD correct, VEP incorrect	Expected, contained within the final exon.
7_19117013_G_GT	ENST00000242261	FALSE	TRUE	308	TRUE	FALSE	NA	FALSE	AENMD correct, VEP incorrect	Expected, contained within the final exon.
21_46137006_A_T	ENST00000291670	FALSE	TRUE	1607	TRUE	FALSE	NA	FALSE	AENMD correct, VEP incorrect	Expected, contained within the final exon.
12_91055447_G_A	ENST00000266719	FALSE	TRUE	835	FALSE	TRUE	51	FALSE	AENMD correct,VEP inaccurate	Expected, the last base of the resultant PTC is 50 coding bases from the end of the penultimate coding exon (AENMD) but the variant itself is not <= 50 from the end (VEP)
9_6534735_A_AT	ENST00000321612	FALSE	TRUE	2891	FALSE	TRUE	27	FALSE	AENMD correct, VEP incorrect	Expected, contained final 50bp of the penultimate exon.
7_92201326_A_AATTT	ENST00000412043	FALSE	TRUE	2122	FALSE	TRUE	19	FALSE	AENMD correct, VEP incorrect	Expected, contained final 50bp of the penultimate exon.
6_42964837_TCAGAG_T	ENST00000304611	FALSE	TRUE	2754	FALSE	TRUE	47	FALSE	AENMD correct, VEP incorrect	Expected, contained final 50bp of the penultimate exon.
7_30019003_TTAG_T	ENST00000222803	FALSE	TRUE	467	FALSE	TRUE	7	FALSE	AENMD correct, VEP incorrect	Expected, contained final 50bp of the penultimate exon.
4_5565268_TC_AA	ENST00000344408	FALSE	TRUE	3648	FALSE	TRUE	10	FALSE	AENMD correct, VEP incorrect	Expected, contained final 50bp of the penultimate exon.
5_134199197_TTA_T	ENST00000481195	TRUE	FALSE	744	FALSE	FALSE	NA	FALSE	AENMD correct, VEP incorrect	Not in a single exon transcript.
7_5977705_CCAGT_TCAGC	ENST00000265849	TRUE	FALSE	2324	FALSE	FALSE	NA	FALSE	AENMD correct, VEP incorrect	Not in a single exon transcript.
2_43943865_CT_AC	ENST00000447246	TRUE	FALSE	2325	FALSE	FALSE	NA	FALSE	AENMD correct, VEP incorrect	Not in a single exon transcript.
16_56485717_A_AT	ENST00000245157	TRUE	FALSE	1931	FALSE	FALSE	NA	FALSE	AENMD correct, VEP incorrect	Not in a single exon transcript.
10_90915591_C_CATCTTAT	ENST00000371697	TRUE	FALSE	800	FALSE	FALSE	NA	FALSE	AENMD correct, VEP incorrect	Not in a single exon transcript.
7_24702820_G_GCTAT	ENST00000419307	TRUE	FALSE	704	FALSE	FALSE	NA	FALSE	AENMD correct, VEP incorrect	Not in a single exon transcript.
13_51935666_G_A	ENST00000448424	TRUE	FALSE	3799	FALSE	FALSE	NA	FALSE	AENMD correct, VEP incorrect	Not in a single exon transcript.
16_23529614_G_A	ENST00000563232	TRUE	FALSE	1240	FALSE	FALSE	NA	FALSE	AENMD correct, VEP incorrect	Not in a single exon transcript.
17_78995210_C_A	ENST00000392446	TRUE	FALSE	643	FALSE	FALSE	NA	FALSE	AENMD correct, VEP incorrect	Not in a single exon transcript.
7_155806545_T_A	ENST00000297261	TRUE	FALSE	313	FALSE	FALSE	NA	FALSE	AENMD correct, VEP incorrect	Not in a single exon transcript.
Supplementary Table 5. Manual analysis of a random set of Clinvar variant-transcript pairs discordantly called NMD escaping between VEP and aenmd, using the same ruleset and transcript set. The analysis showed that calls made by aenmd were predictable and accurate. The differences between aenm,d and VEP were due to VEP unjustifiably missing NMD escpae calls, unjustifiably making NMD escape calls,…

### Sheet: ST6 VEP comparsion QC II
Automated Analysis Output of All Variant-Transcript Pairs Falling in the Penultimate Exon of a Positively Strand Transcript Called NMD Escaping by VEP but not aenmd
uploaded_variation	feature	VEP annotates as NMD escaping	AENMD annotates as NMD escaping	in penultimate exon	base pair distance of variant position to the end of the penultimate exon	base pair distance of variant's position to the end of the penultimate exon in the alternative transcript	QC Result	QC Result Description	Amino acid change caused by the variant as annotated by VEP's standard variant annotation.
1_26460093_G_A	ENST00000236342	TRUE	FALSE	TRUE	51	51	VEP Incorrect, AENMD correct	None of the base pairs encoding the variant-induced PTC is not within the final 50bp of the penultimate coding exon.	W/*
1_26460093_G_A	ENST00000526219	TRUE	FALSE	TRUE	51	51	VEP Incorrect, AENMD correct	None of the base pairs encoding the variant-induced PTC is not within the final 50bp of the penultimate coding exon.	W/*
16_2088274_C_A	ENST00000350773	TRUE	FALSE	TRUE	51	51	VEP Incorrect, AENMD correct	None of the base pairs encoding the variant-induced PTC is not within the final 50bp of the penultimate coding exon.	Y/*
16_2088274_C_A	ENST00000401874	TRUE	FALSE	TRUE	51	51	VEP Incorrect, AENMD correct	None of the base pairs encoding the variant-induced PTC is not within the final 50bp of the penultimate coding exon.	Y/*
16_78432701_G_A	ENST00000566780	TRUE	FALSE	TRUE	51	51	VEP Incorrect, AENMD correct	None of the base pairs encoding the variant-induced PTC is not within the final 50bp of the penultimate coding exon.	W/*
17_3494408_C_A	ENST00000263080	TRUE	FALSE	TRUE	51	51	VEP Incorrect, AENMD correct	None of the base pairs encoding the variant-induced PTC is not within the final 50bp of the penultimate coding exon.	Y/*
17_3494408_C_A	ENST00000456349	TRUE	FALSE	TRUE	51	51	VEP Incorrect, AENMD correct	None of the base pairs encoding the variant-induced PTC is not within the final 50bp of the penultimate coding exon.	Y/*
3_37048966_T_G	ENST00000231790	TRUE	FALSE	TRUE	51	51	VEP Incorrect, AENMD correct	None of the base pairs encoding the variant-induced PTC is not within the final 50bp of the penultimate coding exon.	Y/*
3_37048966_T_G	ENST00000458205	TRUE	FALSE	TRUE	51	51	VEP Incorrect, AENMD correct	None of the base pairs encoding the variant-induced PTC is not within the final 50bp of the penultimate coding exon.	Y/*
14_100276626_A_ACGACGGACAACGGCTAGTTTATTTTTACTTGCAGCTTCAAAACCGCCACCTTCCATTGCTTGTCCAGTGATACGGAGACCTTCCTCGGCAGCAAAACGAATCAATTCTGCTGTACG	ENST00000262238	TRUE	FALSE	TRUE	22	138	VEP Inaccurate, AENMD correct	The variant-induced PTC is "pushed" out of final 50bp of the penultimate coding exon by bases inserted by the variant.	H/HDGQRLVYFYLQLQNRHLPLLVQ*YGDLPRQQNESILLYX
2_47806618_T_TTGAGAAGATGAATCAGTCACTACGATTATTTCGGTAACTAACTAACTATAATGGAATTATAACTAACTGACCTTAAGTTTCAAAG	ENST00000234420	TRUE	FALSE	TRUE	33	118	VEP Inaccurate, AENMD correct	The variant-induced PTC is "pushed" out of final 50bp of the penultimate coding exon by bases inserted by the variant.	F/FEKMNQSLRLFR*LTNYNGIITN*P*VSKX
2_47806618_T_TTGAGAAGATGAATCAGTCACTACGATTATTTCGGTAACTAACTAACTATAATGGAATTATAACTAACTGACCTTAAGTTTCAAAG	ENST00000614496	TRUE	FALSE	TRUE	33	118	VEP Inaccurate, AENMD correct	The variant-induced PTC is "pushed" out of final 50bp of the penultimate coding exon by bases inserted by the variant.	F/FEKMNQSLRLFR*LTNYNGIITN*P*VSKX
2_47806618_T_TTGAGAAGATGAATCAGTCACTACGATTATTTCTGTAACTAACTAACTATAATGGAATTATAACTAACTGACCTTAAGTTTCAAAG	ENST00000234420	TRUE	FALSE	TRUE	33	118	VEP Inaccurate, AENMD correct	The variant-induced PTC is "pushed" out of final 50bp of the penultimate coding exon by bases inserted by the variant.	F/FEKMNQSLRLFL*LTNYNGIITN*P*VSKX
2_47806618_T_TTGAGAAGATGAATCAGTCACTACGATTATTTCTGTAACTAACTAACTATAATGGAATTATAACTAACTGACCTTAAGTTTCAAAG	ENST00000614496	TRUE	FALSE	TRUE	33	118	VEP Inaccurate, AENMD correct	The variant-induced PTC is "pushed" out of final 50bp of the penultimate coding exon by bases inserted by the variant.	F/FEKMNQSLRLFL*LTNYNGIITN*P*VSKX
2_47806638_C_CTACGATTATTTCGGTAACTAACTAACTATAATGGAATTATAACTAACTGACCTTAAGTTTCAAAGAAACAGTAAAAGGGGA	ENST00000234420	TRUE	FALSE	TRUE	13	94	VEP Inaccurate, AENMD correct	The variant-induced PTC is "pushed" out of final 50bp of the penultimate coding exon by bases inserted by the variant.	L/LRLFR*LTNYNGIITN*P*VSKKQ*KGI
2_47806638_C_CTACGATTATTTCGGTAACTAACTAACTATAATGGAATTATAACTAACTGACCTTAAGTTTCAAAGAAACAGTAAAAGGGGA	ENST00000614496	TRUE	FALSE	TRUE	13	94	VEP Inaccurate, AENMD correct	The variant-induced PTC is "pushed" out of final 50bp of the penultimate coding exon by bases inserted by the variant.	L/LRLFR*LTNYNGIITN*P*VSKKQ*KGI
Supplementary Table 6. Automated QC analysis results for all variant-transcript pairs called NMD escaping by VEP, but not aenmd, that fell in the penultimate exon of a positive strand transcript. Analyzed by a script, all variants that fall in the penultimate exon were found be called as expected by AENMD. This table uses positive strand variant-transcript pairs to highlight two key differences b…
